# The novel, recurrent mutation in the *TOP2A* gene results in the enhanced topoisomerase activity and transcription deregulation in glioblastoma

**DOI:** 10.1101/2020.06.17.158477

**Authors:** Bartlomiej Gielniewski, Katarzyna Poleszak, Adria-Jaume Roura, Paulina Szadkowska, Sylwia K. Krol, Rafal Guzik, Paulina Wiechecka, Marta Maleszewska, Beata Kaza, Andrzej Marchel, Tomasz Czernicki, Andrzej Koziarski, Grzegorz Zielinski, Andrzej Styk, Maciej Kawecki, Cezary Szczylik, Ryszard Czepko, Mariusz Banach, Wojciech Kaspera, Wojciech Szopa, Mateusz Bujko, Bartosz Czapski, Miroslaw Zabek, Ewa Izycka-Swieszewska, Wojciech Kloc, Pawel Nauman, Joanna Cieslewicz, Bartosz Wojtas, Bozena Kaminska

## Abstract

**Background:** High grade gliomas (HGGs) are aggressive, primary brain tumors with poor clinical outcomes. We aim to better understand glioma pathobiology and find potential therapeutic susceptibilities.

**Methods:** We designed a custom panel of 664 cancer- and epigenetics-related genes, and employed targeted next generation sequencing to study the genomic landscape of somatic and germline variants in 182 gliomas of different malignancy grades. mRNA sequencing was performed to detect transcriptomic abnormalities.

**Results:** In addition to known alterations in *TP53*, *IDH1*, *ATRX*, *EGFR* genes found in this cohort, we identified a novel, recurrent mutation in the *TOP2A* gene coding for Topoisomerase 2A occurring only in glioblastomas (GBM, WHO grade IV gliomas). Biochemical assays with recombinant proteins demonstrated stronger DNA binding and DNA supercoil relaxation activities of the variant proteins. GBM patients carrying the mutated *TOP2A* had shorter overall survival than those with the wild type *TOP2A*. Computational analyses of transcriptomic data showed that GBMs with the mutated *TOP2A* have different transcriptomic patterns suggesting higher transcriptomic activity.

**Conclusion:** We identified a novel TOP2A E948Q variant that strongly binds to DNA and is more active than the wild type protein. Our findings suggest that the discovered *TOP2A* variant is gain–of-function mutation.

**Key points:**

- The most frequent genetic alterations in high grade gliomas are reported.
- A new mutation in the *TOP2A* gene was found in 4 patients from Polish population.
- A E948Q substitution changes TOP2A activities towards DNA.
- The recurrent *TOP2A* variant is a gain-of-function mutation.

**Importance of the study:** Glioblastoma is a deadly disease. Despite recent advancements in genomics and innovative targeted therapies, glioblastoma therapy has not shown improvements. Insights into glioblastoma biology may improve diagnosis, prognosis, and treatment prediction, directing to a better outcome. We performed targeted sequencing of 664 cancer genes, and identified a new variant of the *TOP2A* gene encoding topoisomerase 2A in glioblastomas. The TOP2A protein variant shows a higher affinity towards DNA and causes transcriptional alterations, suggesting a higher *de novo* transcription rate.
