## Supplementary Table 1 for "The novel, recurrent mutation in the *TOP2A* gene results in the enhanced topoisomerase activity and transcription deregulation in glioblastoma"

### Sheet: Arkusz1
Sample ID	Age at diagnosis	Diagnosis	Grade	Sex	Tumor localization	Primary/secondary	Initial/recurrent	Survival time from primary diagnosis (months)	Extent of resection	Adjuvant therapy	Reference blood
GL1	59	Glioblastoma	IV	M	parietooccipital sin	primary	Initial	22	total	none	No
GL2	69	Glioblastoma	IV	M	parietooccipital sin	primary	Initial	8	partial	none	No
GL3	60	Glioblastoma	IV	M	temporal dex	primary	Initial	5	subtotal	none	No
GL4	65	Glioblastoma	IV	M	corpus callosum, parietotemporooccipital dex	primary	Initial	3	partial	none	Yes
GL5	25	Oligodendroglioma	II	F	frontal sin	primary	Initial	34	total	none	Yes
GL6	51	Astrocytoma diffusum	II	F	frontal dex	primary	Initial	30	subtotal	none	No
GL7	49	Glioblastoma	IV	M	parietotemporal dex	primary	Initial	21	subtotal	radiotherapy, chemotherapy thx	Yes
GL8	65	Glioblastoma	IV	F	parietal, corpus callosum sin	primary	Initial	2	biopsy	none	Yes
GL9	72	Glioblastoma	IV	F	parietotemporal dex	primary	Initial	6	total	none	No
GL10	31	Glioblastoma	IV	M	frontal dex	primary	Initial	48	subtotal	none	Yes
GL11	78	Glioblastoma	IV	F	temporal sin	primary	Initial	9	subtotal	none	Yes
GL12	69	Glioblastoma	IV	M	frontal dex	primary	Initial	3	partial	radiotherapy thx	Yes
GL13	54	Glioblastoma	IV	M	posterior fossa	primary	Initial	5	partial	none	Yes
GL14	29	Glioblastoma	IV	M	frontal sin	primary	Initial	23	total	radiotherapy, chemotherapy thx	Yes
GL15	63	Glioblastoma	IV	F	parietal sin	primary	Initial	11	total	radiotherapy, chemotherapy thx	Yes
GL16	53	Glioblastoma	IV	M	parietotemporal dex	primary	Initial	20	total	radiotherapy, chemotherapy thx	No
GL17	64	Glioblastoma	IV	F	temporal dex	primary	Recuurent	12	subtotal	radiotherapy, chemotherapy thx	Yes
GL18	66	Glioblastoma	IV	M	corpus callosum, parietooccipital sin	primary	Initial	2	biopsy	none	Yes
GL19	59	Glioblastoma	IV	M	parietooccipital sin	primary	Recuurent	22	total	none	No
GL20	64	Glioblastoma	IV	F	frontoparietal dex	primary	Initial	2	biopsy	none	Yes
GL21	31	Glioblastoma	IV	F	frontoparietal dex	primary	Initial	72	subtotal	radiotherapy, chemotherapy thx	Yes
GL22	69	Glioblastoma	IV	F	temporal dex	primary	Initial	5	subtotal	radiotherapy thx	Yes
GL23	65	Glioblastoma	IV	M	frontotemporal sin	primary	Initial	11	subtotal	none	Yes
GL24	74	Glioblastoma	IV	M	temporoparietal dex	primary	Initial	15	subtotal	none	Yes
GL25	77	Glioblastoma	IV	F	temporal sin	primary	Initial	3	subtotal	none	No
GL26	62	Glioblastoma	IV	M	temporal dex	primary	Initial	8	total	radiotherapy, chemotherapy thx	Yes
GL27	55	Glioblastoma	IV	F	temporal dex	primary	Initial	17	subtotal	radiotherapy, chemotherapy thx	Yes
GL28	61	Glioblastoma	IV	F	temporal sin	primary	Initial	4	subtotal	none	Yes
GL29	48	Glioblastoma	IV	F	parietotemporal sin	primary	Initial	38	partial	radiotherapy, chemotherapy thx	Yes
GL30	55	Glioblastoma	IV	F	parietooccipital dex	primary	Initial	12	subtotal	radiotherapy, chemotherapy thx	Yes
GL31	59	Glioblastoma	IV	F	parietal dex	primary	Initial	17	subtotal	radiotherapy, chemotherapy thx	Yes
GL32	59	Glioblastoma	IV	M	parietooccipital sin	primary	Recuurent	22	total	none	Yes
GL33	26	Anaplastic astrocytoma	III	F	frontalis dex	primary	Initial	46	total	none	No
GL34	70	Glioblastoma	IV	F	frontal dex	primary	Initial	8	total	radiotherapy, chemotherapy thx	No
GL35	34	Glioblastoma	IV	F	parietal dex	primary	Initial	23	subtotal	radiotherapy, chemotherapy thx	No
GL36	64	Glioblastoma	IV	M	parietal dex	primary	Initial	12	subtotal	radiotherapy, chemotherapy thx	No
GL37	59	Glioblastoma	IV	M	parietooccipital sin	primary	Recuurent	22	total	none	No
GL38	62	Glioblastoma	IV	F	temporal sin	primary	Initial	10	subtotal	radiotherapy, chemotherapy thx	No
GL39	81	Glioblastoma	IV	M	ND	primary	ND	ND	ND	ND	Yes
GL40	60	Glioblastoma	IV	F	frontal dex	primary	Initial	14	subtotal	radiotherapy, chemotherapy thx	Yes
GL41	70	Glioblastoma	IV	F	frontal dex	primary	Recuurent	8	total	radiotherapy, chemotherapy thx	Yes
GL42	26	Anaplastic astrocytoma	III	F	frontalis dex	primary	Recuurent	46	total	none	Yes
GL43	47	Glioblastoma	IV	F	temporal sin	primary	Initial	26	total	radiotherapy, chemotherapy thx	No
GL44	60	Glioblastoma	IV	F	frontal dex	primary	Recuurent	14	subtotal	radiotherapy, chemotherapy thx	Yes
GL45	62	Glioblastoma	IV	F	temporal sin	primary	Recuurent	10	subtotal	radiotherapy, chemotherapy thx	Yes
GL46	43	Oligodendroglioma anaplasticum	III	F	frontal sin	primary	Initial	23	subtotal	radiotherapy, chemotherapy thx	Yes
GL47	44	Glioblastoma	IV	M	parietotemporal sin	primary	Initial	19	total	radiotherapy, chemotherapy thx	Yes
GL48	50	Glioblastoma	IV	M	temporal sin	primary	Initial	13	subtotal	radiotherapy, chemotherapy thx	Yes
GL49	60	Glioblastoma	IV	M	temporal dex	primary	Initial	16	subtotal	radiotherapy, chemotherapy thx	Yes
GL50	71	Glioblastoma	IV	F	temporalis dex	primary	Initial	16	total	radiotherapy, chemotherapy thx	Yes
GL51	44	Glioblastoma	IV	F	temporal sin	primary	Initial	14	total	radiotherapy, chemotherapy thx	No
GL52	74	Glioblastoma	IV	M	temporal sin	primary	Initial	1	total	none	No
GL53	50	Glioblastoma	IV	M	temporal sin	primary	Recuurent	13	subtotal	radiotherapy, chemotherapy thx	No
GL54	34	Glioblastoma	IV	F	parietal dex	primary	Recuurent	23	subtotal	radiotherapy, chemotherapy thx	Yes
GL55	77	Glioblastoma	IV	F	parietal dex	primary	Initial	5	subtotal	radiotherapy thx	Yes
GL56	43	Oligodendroglioma	II	F	frontal sin	primary	Recuurent	23	subtotal	radiotherapy, chemotherapy thx	No
GL57	60	Glioblastoma	IV	M	temporal dex	primary	Recuurent	16	subtotal	radiotherapy, chemotherapy thx	No
GL58	77	Glioblastoma	IV	F	parietal dex	primary	Recuurent	5	subtotal	radiotherapy thx	No
GL59	44	Glioblastoma	IV	F	temporal sin	primary	Recuurent	14	total	radiotherapy, chemotherapy thx	Yes
GL60	47	Glioblastoma	IV	F	temporal sin	primary	Recuurent	26	total	radiotherapy, chemotherapy thx	Yes
GL61	44	Glioblastoma	IV	M	parietotemporal sin	primary	Recuurent	19	total	radiotherapy, chemotherapy thx	No
GL62	26	Anaplastic astrocytoma	III	F	frontalis dex	primary	Recuurent	46	total	none	No
GL63	71	Glioblastoma	IV	F	temporalis dex	primary	Recuurent	16	total	radiotherapy, chemotherapy thx	No
GL64	30	Glioblastoma	IV	F	left frontal lobe; relapse Astrocytoma II after 5 years	secondary	Recuurent	6	subtotal	none	No
GL65	59	Glioblastoma	IV	F	left frontal lobe	primary	Initial	38	subtotal	radiotherapy, chemotherapy	No
GL66	52	Oligodendroglioma	II	F	right temporal lobe, right insula	primary	Initial	alive	subtotal	radiotherapy, chemotherapy	No
GL67	58	Glioblastoma	IV	M	right temporal lobe, corpus callosum	primary	Initial	5	partial	radiotherapy, chemotherapy	No
GL68	66	Glioblastoma	IV	M	left occipital lobe	primary	Initial	6	partial	radiotherapy, chemotherapy	No
GL69	36	Astrocytoma anaplasticum	III	F	left occipital lobe, corpus callosum, cerebral peduncle	primary	Initial	15	partial	radiotherapy, chemotherapy	No
GL70	38	Astrocytoma diffusum	II	M	left temporal lobe	primary	Initial	alive	subtotal	none	No
GL71	43	Oligodendroglioma anaplastic/Glioblastoma	III/IV	M	left temporal lobe	primary	Initial	9	subtotal	radiotherapy	No
GL72	30	Astrocytoma diffusum	II/III	M	left frontal lobe	primary	Initial	41	2x subtotal	radiotherapy, reop.	No
GL73	28	Glioblastoma	IV	F	right frontal lobe	primary	Initial	20	partial	radiotherapy, chemotherapy	No
GL74	55	Glioblastoma	IV	M	left temporal lobe, left insula	primary	Initial	8	partial	radiotherapy, chemotherapy	No
GL75	60	Oligodendroglioma anaplasticum	III	F	left parietal lobe; relapse Oligodendroglioma II after 6 years	secondary	Recuurent	17	subtotal	radiotherapy, chemotherapy	No
GL76	43	Oligodendroglioma anaplasticum	III	M	right frontal lobe + butterfly	primary	Initial	alive	partial	radiotherapy, chemotherapy	No
GL77	59	Glioblastoma	IV	F	right parietal and temporal lobe	primary	Initial	>17	subtotal	radiotherapy	No
GL78	61	Glioblastoma	IV	M	left parieto-occipital lobe	primary	Initial	>11	partial	radiotherapy, chemotherapy	No
GL79	62	Glioblastoma	IV	M	right & left frontal lobe, corpus callosum	primary	ND	ND	partial	ND	No
GL80	52	Glioblastoma	IV	M	thoracic spinal canal	primary	ND	ND	partial	ND	No
GL81	59	Glioblastoma	IV	F	left frontal lobe	primary	ND	ND	partial	ND	No
GL82	37	Glioblastoma	IV	M	left parietal lobe	primary	ND	ND	total	none	No
GL83	55	Astrocytoma fibrillare diffusum	II	M	frontal lobe	primary	Initial	alive (date of operation 30.10.2015)	total	none	No
GL84	48	Glioblastoma	IV	M	frontotemporal lobe	primary	Initial	2	total	none	No
GL85	58	Glioblastoma	IV	F	frontal lobe	primary	Initial	19	total	radiotherapy, temozolamide chemotherapy	No
GL86	75	Glioblastoma	IV	M	frontal lobe	primary	Initial	8	total	radiotherapy	No
GL87	38	Astrocytoma fibrillare	II	F	temporal lobe, insula	primary	Initial	ND	total	ND	No
GL88	56	Glioblastoma	IV	F	parieto-occipital lobe	primary	Initial	7	total	radiotherapy, chemotherapy	No
GL89	36	Glioma mixtum (oligo-astrocytoma) partim differentiatum	II/III	F	frontal lobe	primary	Initial	alive (date of operation 28.01.2016)	total	radiotherapy, chemotherapy	No
GL90	59	Glioblastoma	IV	M	fronto-parietal lobe	primary	Initial	12	total	radiotherapy, temozolamide chemotherapy	No
GL91	29	Astrocytoma fibrillare diffusum partim cellulare	ND	M	temporal lobe	primary	Initial	alive (date of operation 08.02.2016)	total	radiotherapy, chemotherapy	No
GL92	46	Astrocytoma gemistocyticum diffusum	II	F	fronto-temporo-parietal lobe, insula	primary	Initial	44	total	radiotherapy	Yes
GL93	43	Astrocytoma fibrillare diffusum in glioma malignum vertens	II/III	F	temporal lobe	primary	Initial	alive (date of operation 10.02.2016)	total	radiotherapy	No
GL94	31	Astrocytoma fibrillare, protoplasticum et gemistocyticum diffusum	II/III	F	frontal lobe	primary	Initial	alive (date of operation 12.02.2016)	total	radiotherapy	No
GL95	39	Oligodendroglioma	II	F	temporal lobe	primary	Initial	alive (date of operation 19.02.2016)	total	none	No
GL96	61	Glioma mixtum (oligo-astrocytoma) anaplasticum	III	F	frontal lobe	primary	Initial	alive (date of operation 07.03.2016)	total	radiotherapy, chemotherapy	No
GL97	54	Glioblastoma	IV	F	temporal lobe	primary	Initial	18	total	radiotherapy, chemotherapy	Yes
GL98	29	Astrocytoma fibrillare, protoplasticum et gemistocyticum diffusum	II	F	temporal lobe	primary	Initial	alive (date of operation 29.02.2016)	total	radiotherapy	No
GL99	19	Glioma mixtum	II	F	parietal lobe	primary	Initial	alive (date of operation 19.04.2015)	total	radiotherapy, chemotherapy	Yes
GL100	33	Astrocytoma fibrillare	II	M	temporal lobe	primary	Initial	alive (date of operation 25.04.2016)	total	radiotherapy	Yes
GL101	72	Metastasis carcinomatosa in cerebro-carcinoma verisimiliter adenogenes partim papillare	ND	M	parietal lobe	secondary	Initial	14	total	radiotherapy	Yes
GL102	46	Glioblastoma	IV	F	frontal lobe	primary	Initial	18	total	radiotherapy, temozolamide chemotherapy	Yes
GL103	28	Astrocytoma fibrillare diffusum	II	F	temporal lobe	primary	Initial	alive (date of operation 23.05.2016)	total	ND	Yes
GL104	31	Oligodendroglioma isomorphicum	II	F	parietal lobe	primary	Initial	alive (date of operation 29.06.2016)	total	radiotherapy	Yes
GL105	27	Glioma mixutum	II	F	frontal lobe	primary	Initial	alive (date of operation 14.07.2016)	total	radiotherapy, chemotherapy	Yes
GL106	73	Metastasis carcinomatosa in cerebro-carcinomatosa solidum male differentiatum	ND	F	parieto-occipital lobe	secondary	Initial	ND	total	ND	Yes
GL107	36	Astrocytoma fibrillare diffusum partim gemistocyticum	II	F	parietal lobe	primary	Initial	alive (date of operation 05.09.2016)	total	radiotherapy, chemotherapy	Yes
GL108	67	Astrocytoma anaplasticum	III	F	frontal lobe	primary	Initial	19	total	radiotherapy, chemotherapy	Yes
GL109	53	Glioblastoma	IV	M	parietal lobe	primary	Initial	15	total	radiotherapy, temozolamide chemotherapy	Yes
GL110	39	Astrocytoma fibrillare diffusum partim gemistocyticum	II	F	fronto-parietal lobe	primary	Initial	alive (date of operation 28.09.2016)	total	none	Yes
GL111	75	Glioblastoma	IV	F	parieto-occipital lobe	primary	Initial	6	total	radiotherapy, temozolamide chemotherapy	Yes
GL112	55	Glioblastoma	IV	F	frontal lobe	primary	Initial	16	total	radiotherapy	Yes
GL113	38	Glioblastoma	IV	M	fronto-parietal lobe	primary	Initial	alive (date of operation 05.10.2016)	total	radiotherapy, temozolamide chemotherapy, dendritic cell therapy, nanoparticles therapy	Yes
GL114	49	Astrocytoma anaplasticum	III	M	frontal lobe	primary	Initial	2	total	none	Yes
GL115	30	Glioblastoma	IV	M	fronto-parietal lobe	primary	Initial	5 years	subtotal	none	Yes
GL116	51	Anaplastic astrocytoma	III	M	frontal lobe	primary	Initial	alive (date of operation 01.02.2017)	total	radiotherapy, chemotherapy	Yes
GL117	42	Oligodendroglioma	II	M	frontal lobe	primary	Initial	alive (date of operation 05.02.2017)	total	none	Yes
GL118	57	Glioblastoma	IV	F	temporal lobe	primary	Initial	21.5	total	radiotherapy, temozolamide chemotherapy	No
GL119	43	Diffuse astrocytoma	II	M	fronto-temporal lobe, insula	primary	Initial	4.5	subtotal	none	No
GL120	22	Diffuse astrocytoma	II	M	frontal lobe	primary	Initial	alive (date of operation 04.05.2017)	total	none	Yes
GL121	50	Glioblastoma	IV	M	frontal lobe	primary	Initial	alive (date of operation 08.05.2017)	total	radiotherapy, temozolamide chemotherapy	Yes
GL122	66	Diffuse gemistocytic astrocytoma	II	M	parietal lobe	primary	Initial	3.5years	total	radiotherapy	Yes
GL123	33	Diffuse astrocytoma	II	M	fronto-temporal lobe, insula	primary	Initial	alive (date of operation 31.05.2017)	subtotal	radiotherapy	Yes
GL124	56	Glioblastoma	IV	F	frontal lobe	primary	Recuurent	16	total	radiotherapy (after I operation)	Yes
GL125	41	Oligodendroglioma	II	M	fronto-parietal lobe	primary	Initial	alive (date of operation 27.01.2017)	total	none	No
GL126	29	Glioblastoma	IV	F	temporal lobe	primary	Initial	47	total	radiotherapy, chemotherapy	Yes
GL127	29	Glioblastoma	IV	F	temporal lobe	primary	Recuurent	47	total	radiotherapy, chemotherapy	Yes
GL128	47	Glioblastoma	IV	M	right parietal lobe	primary	Initial	9	total	radiotherapy	No
GL129	72	Glioblastoma	IV	K	left occipital lobe, left parieto-temporo-occipital junction	primary	Initial	4	total	radiotherapy	No
GL130	53	Glioblastoma	IV	K	left parietal lobe, left parieto-temporo-occipital junction	primary	Initial	36	partial	ND	No
GL131	57	Glioblastoma	IV	K	left occipital lobe, left parieto-temporo-occipital junction	primary	Initial	1	total	none	No
GL132	62	Glioblastoma	IV	M	right parietal lobe	primary	Initial	19	partial	radiotherapy, chemotherapy	No
GL133	45	Glioblastoma	IV	M	right fronto-parieto-temporal lobe	secondary	Recuurent	5	subtotal	ND	No
GL134	64	Glioblastoma	IV	K	right parieto-temporal lobe	primary	Initial	7	subtotal	radiotherapy	No
GL135	55	Glioblastoma	IV	M	right parietal lobe	primary	Initial	8	total	radiotereapy	No
GL136	54	Glioblastoma	IV	K	left temporal lobe	primary	Initial	7	total	radioterapy	No
GL137	67	Glioblastoma	IV	K	left hemisphere, corpus callosum	primary	Initial	6	biospy	radioetrapy	No
GL138	73	Glioblastoma	IV	M	left parieto-temporo-occipital lobe	primary	Initial	3	subtotal	radiotherapy	No
GL139	50	Glioblastoma	IV	K	right parietal lobe	primary	Initial	35	total	radiotherapy + temodal	No
GL140	29	Glioblastoma	IV	M	right fronto-parietal lobe	primary	Initial	33	total	radiotherapy + temodal	No
GL141	62	Glioblastoma	IV	M	right parietal lobe	primary	Initial	19	partial	radiotherapy	No
GL142	61	Glioblastoma	IV	K	right frontal lobe	primary	Initial	14	total	radiotherapy + temodal	No
GL143	59	Astrocytoma diffusum	II	M	right parietal lobe	primary	Initial	alive (date of operation 07.06.2016)	total	none	No
GL144	38	Astrocytoma diffusum partim anaplasticum	II/III	M	left fronto-parietal lobe	secondary	Recuurent	alive	total	radiotherapy, chemotherapy	No
GL145	66	Glioblastoma	IV	K	right parietal lobe	primary	Initial	4.5	total	none	No
GL146	65	Glioblastoma	IV	M	left frontal lobe	primary	Initial	12	total	radiotherapy, chemotherapy	No
GL147	23	Oligoastrocytoma	II	M	left frontal lobe and left insula	primary	Initial	alive	subtotal	radiotherapy, chemotherapy	No
GL148	36	Glioblastoma	IV	K	right parietal lobe	primary	Initial	23	subtotal	radiotherapy, chemotherapy	No
GL149	66	Glioblastoma	IV	M	left parieto-occipital lobe	primary	Initial	18	total	radiotherapy, chemotherapy	No
GL150	58	Astrocytoma anaplasticum	III	K	left frontal lobe	primary	Initial	26.5	total	radiotherapy, chemotherapy	No
GL151	72	Glioblastoma	IV	M	right temporal lobe and right insula	primary	Initial	postsurgery death	total	postsurgery death	No
GL152	39	Astrocytoma diffusum partim anaplasticum	II/III	M	right temporal lobe and right insula	primary	Initial	alive	subtotal	radiotherapy, chemotherapy	No
GL153	52	Oligodendroglioma anaplasticum WHO	III	M	right frontal lobe	primary	Initial	alive	total		No
GL154	69	glioblastoma with olegodendroglial component	IV	K	ND	ND	ND	4	ND	ND	No
GL155	87	astrocytoma anaplastcum	III	K	ND	ND	ND	9	ND	ND	No
GL156	39	glioblastoma	IV	M	ND	ND	ND	32	ND	ND	No
GL157	64	glioblastoma	IV	M	ND	ND	ND	postsurgery death	ND	none	No
GL158	58	glioblastoma	IV	K	ND	ND	ND	25	ND	ND	No
GL159	52	glioblastoma	IV	M	ND	ND	ND	8	ND	ND	No
GL160	31	astrocytoma fibrillare	II	K	ND	ND	ND	>44	ND	ND	No
GL161	39	protoplasmic astrocytoma	II	M	ND	ND	ND	28	ND	ND	No
GL162	57	glioblastoma	IV	M	ND	ND	ND	17	ND	ND	No
GL163	61	glioblastoma	IV	K	ND	ND	ND	33	ND	ND	No
GL164	ND	glioblastoma	IV	ND	ND	ND	ND	ND	ND	ND	No
GL165	ND	glioblastoma	IV	ND	ND	ND	ND	ND	ND	ND	No
GL166	ND	glioblastoma	IV	ND	ND	ND	ND	ND	ND	ND	No
GL167	ND	glioblastoma	IV	ND	ND	ND	ND	ND	ND	ND	No
GL168	ND	glioblastoma	IV	ND	ND	ND	ND	ND	ND	ND	No
GL169	ND	glioblastoma	IV	ND	ND	ND	ND	ND	ND	ND	No
GL170	ND	glioblastoma	IV	ND	ND	ND	ND	ND	ND	ND	No
GL171	ND	glioblastoma	IV	ND	ND	ND	ND	ND	ND	ND	No
GL172	ND	glioblastoma	IV	ND	ND	ND	ND	ND	ND	ND	No
GL173	ND	glioblastoma	IV	ND	ND	ND	ND	ND	ND	ND	No
GL174	ND	glioblastoma	IV	ND	ND	ND	ND	ND	ND	ND	No
GL175	ND	glioblastoma	IV	ND	ND	ND	ND	ND	ND	ND	No
GL176	ND	glioblastoma	IV	ND	ND	ND	ND	ND	ND	ND	No
GL177	ND	glioblastoma	IV	ND	ND	ND	ND	ND	ND	ND	No
GL178	ND	glioblastoma	IV	ND	ND	ND	ND	ND	ND	ND	No
GL179	ND	glioblastoma	IV	ND	ND	ND	ND	ND	ND	ND	No
GL180	ND	glioblastoma	IV	ND	ND	ND	ND	ND	ND	ND	No
GL181	ND	glioblastoma	IV	ND	ND	ND	ND	ND	ND	ND	No
GL182	ND	glioblastoma	IV	ND	ND	ND	ND	ND	ND	ND	No
